# Type 1 LacNAc and LacdiNAc on *N*-glycans as molecular biomarkers of human melanoma cells

**DOI:** 10.1101/2025.10.27.684785

**Authors:** Karolina Grzesik, Paweł Link-Lenczowski, Andrea Carpentieri, Angela Amoresano, Manfred Wuhrer, Dorota Hoja-Łukowicz

## Abstract

Melanoma, the most dangerous form of skin cancer, is characterized by its high potential to spread or metastasize. Tumor progression is associated with changes in glycosylation that occur early in carcinogenesis and evolve as the cancer develops and spreads. To identify new melanoma transformation markers, we analyzed N-glycans from melanocytes and melanoma cell lines at different progression stages. We performed analyses using matrix-assisted laser desorption/ionization (MALDI)-mass spectrometry (MS) and hydrophilic interaction liquid chromatography (HILIC)-high performance liquid chromatography (HPLC) techniques on N-glycans without and after digestion with exoglycosidase arrays. Our results showed that, unlike melanocytes, melanoma cells express higher levels of type 1 LacNAc units and triantennary complex type glycans instead of high-mannose type glycans. Our results revealed that the N-glycomes of all analyzed cell lines possess Lewis X/A epitopes and, for the first time, demonstrate the presence of Galβ1-4Galβ1-4GlcNAc and Galβ1-3Galβ1-3GlcNAc units. The characteristic feature of melanoma cells is the presence of LacdiNAc structures. Our study provides the first comprehensive characterization of the N-glycome of melanocytes and suggests novel glyco-biomarkers of melanoma progression.
