## Supplementary material for "Type 1 LacNAc and LacdiNAc on *N*-glycans as molecular biomarkers of human melanoma cells": Supplementary Data 3.xlsx

### Sheet: Supplementary Data 3
		Supplementary Data 3
		Supplementary Data 3. Relative percentage abundance of type 1 LacNAc identified by HILIC HPLC after digestion using the ABS+SPG+BKF+JBH+JBM assay (Protocol 1). Presented data are extracted from the Supplementary Tables S1-S3 (columns AR - AV). HEMA-LP: normal melanocytes; WM793: primary melanoma cell line; WM266-4: metastatic melanoma cell line; SD: standard deviation (n=3).
		HEMA-LP					WM793					WM266-4								STATISTICS
		(1)	(2)	(3)			(1)	(2)	(3)			(1)	(2)	(3)						HEMA vs WM793	HEMA vs WM266-4	WM793 vs WM266-4
		Area%	Area%	Area%	Average%	SD	Area%	Area%	Area%	Average%	SD	Area%	Area%	Area%	Average%	SD			TEST.F	0.259399	0.294475	0.92654
		5.685	5.5085	5.277	5.49017	0.204617	16.555	17.59	16.874	17.0063	0.530038	19.449	18.631	18.565	18.8817	0.492432	M2A1[6]G1 M2A1[3]G1		TEST.T	0.000156367	6.95181e-05	0.0110444
				sample	average %	SD
			M2A1[6]G1 M2A1[3]G1	HEMA-LP	5.49017	0.204617
				WM793	17.0063	0.530038
				WM266-4	18.8817	0.492432
										* p< 0,05
										*** p< 0,001
