## Supplementary material for "Type 1 LacNAc and LacdiNAc on *N*-glycans as molecular biomarkers of human melanoma cells": Supplementary Data 4.xlsx

### Sheet: Supplementary Data 4
		Supplementary Data 4
		Supplementary Data 4. Relative percentage abundance of different classes of N-glycans based on MALDI-TOF MS analysis of EEA derivatized samples. Presented data are extracted from the Supplementary Data 2 (Section A). HEMA-LP: normal melanocytes; WM793: primary melanoma cell line; WM266-4: metastatic melanoma cell line; SD: standard deviation (n=3).																											STATISTICS
		HEMA-LP undigested					WM793 undigested					WM266-4 undigested											sample	average %	SD				HEMA vs WM793	HEMA vs WM266-4	WM793 vs WM266-4
		spec N1	spec N3	spec N5			spec N7	spec N9	spec N11			spec N13	spec N15	spec N17								Paucimannose	HEMA-LP	1.02859	1.2362
		% peak	% peak	% peak			% peak	% peak	% peak			% peak	% peak	% peak									WM793	2.11821	1.45034			TEST.F	0.84159	0.42563	0.328332
	Paucimannose	2.40003	0	0.685744	1.02859	1.2362	0.774662	1.92415	3.65581	2.11821	1.45034	1.02907	1.18177	0	0.736947	0.642765							WM266-4	0.736947	0.642765			TEST.T	0.37938	0.740922	0.236379
	High Mannose	68.2897	66.133	61.9967	65.4731	3.19795	43.4465	31.2859	58.4963	44.4096	13.6307	51.5169	53.4655	51.6427	52.2084	1.09052						High Mannose	HEMA-LP	65.4731	3.19795
	Biantennary complex	22.5487	25.7539	25.3545	24.5523	1.74664	18.1342	28.7662	22.2913	23.0639	5.35794	19.9877	24.0082	17.2986	20.4315	3.37677							WM793	44.4096	13.6307			TEST.F	0.104343	0.208345	0.0127202
	Triantennary complex	3.17028	5.60679	8.53683	5.7713	2.68705	37.0457	38.0237	13.2865	29.452	14.0082	26.6735	18.1344	29.8451	24.8844	6.05691							WM266-4	52.2084	1.09052			TEST.T	0.108951	0.0118932	0.379157
	Tetraantennary complex	0	0.396247	0.14138	0.179209	0.200814	0.59887	0	0.251709	0.283526	0.3007	0.302123	1.84237	1.2136	1.11937	0.774437						Biantennary complex	HEMA-LP	24.5523	1.74664
	Other	3.59129	2.11012	3.28486	2.99542	0.781855	0	0	2.01833	0.672776	1.16528	0.490649	1.36772	0	0.619457	0.692899							WM793	23.0639	5.35794			TEST.F	0.192124	0.422153	0.568563
																							WM266-4	20.4315	3.37677			TEST.T	0.685193	0.157135	0.518271
	SUM				100					100					100							Triantennary complex	HEMA-LP	5.7713	2.68705
																							WM793	29.452	14.0082			TEST.F	0.0709783	0.328893	0.315016
																							WM266-4	24.8844	6.05691			TEST.T	0.0946027	0.0187977	0.643343
																						Tetraantennary complex	HEMA-LP	0.179209	0.200814
																							WM793	0.283526	0.3007			TEST.F	0.61686	0.126004	0.262023
																							WM266-4	1.11937	0.774437			TEST.T	0.647144	0.16351	0.194073
																						Other	HEMA-LP	2.99542	0.781855
																							WM793	0.672776	1.16528			TEST.F	0.620865	0.8798	0.522429
																							WM266-4	0.619457	0.692899			TEST.T	0.0535009	0.0174468	0.94966
												* p< 0,05
