## Supplementary material for "Type 1 LacNAc and LacdiNAc on *N*-glycans as molecular biomarkers of human melanoma cells": Supplementary Data 5.xlsx

### Sheet: Supplementary Data 5
			Supplementary Data 5
			Supplementary Data 5. Relative percentage abundance of subclasses of high-mannose-type glycans (M5 – M9Glc1) based on MALDI-TOF MS of derivatized samples. Presented data are extracted from the Supplementary Data 2 (Section A). HEMA-LP: normal melanocytes; WM793: primary melanoma cell line; WM266-4: metastatic melanoma cell line; SD: standard deviation (n=3).																								STATISTICS
			HEMA-LP					WM793					WM266-4								sample	average %	SD				HEMA vs WM793	HEMA vs WM266-4	WM793 vs WM266-4
		High mannose	N1	N3	N5	average %	SD	N7	N9	N11	average %	SD	N13	N15	N17	average %	SD			M5	HEMA-LP	1.56353	0.610449
			% peak	% peak	% peak			% peak	% peak	% peak			% peak	% peak	% peak						WM793	3.54343	1.36459			TEST.F	0.333503	0.0976974	0.0203464
		M5	2.26777	1.23739	1.18542	1.56353	0.610449	2.74068	2.77059	5.11903	3.54343	1.36459	2.25132	2.24199	2.00718	2.16683	0.138341				WM266-4	2.16683	0.138341			TEST.T	0.112877	0.225318	0.157133
		M6	13.9644	14.3199	12.3386	13.541	1.05634	14.8591	14.9314	23.7847	17.8584	5.13246	14.4673	13.6668	14.1429	14.0923	0.402668			M6	HEMA-LP	13.541	1.05634
		M7	21.5308	20.2995	17.4333	19.7545	2.10237	5.74177	4.71505	9.41049	6.62244	2.46849	11.5975	11.6061	12.5424	11.9153	0.543098				WM793	17.8584	5.13246			TEST.F	0.0812777	0.253742	0.0122351
		M8	17.7903	16.8421	17.4509	17.3611	0.480431	9.38763	5.02067	11.9581	8.7888	3.50727	11.1262	11.9495	10.9624	11.346	0.52901				WM266-4	14.0923	0.402668			TEST.T	0.28053	0.469642	0.273889
		M9	11.4794	10.9937	11.3856	11.2862	0.257653	9.2765	3.84827	7.74385	6.95621	2.79852	9.95788	11.2342	10.4251	10.539	0.64572			M7	HEMA-LP	19.7545	2.10237
		M9Glc1	1.25701	2.44041	2.20281	1.96674	0.626022	1.05684	0	0.480107	0.512315	0.529155	2.11672	2.76698	1.56271	2.1488	0.602774				WM793	6.62244	2.46849			TEST.F	0.840824	0.125115	0.0923406
		SUM	68.2897	66.133	61.9967	65.4731	3.19795	43.0625	31.2859	58.4963	44.2816	13.6461	51.5169	53.4655	51.6427	52.2084	1.09052				WM266-4	11.9153	0.543098			TEST.T	0.00238636	0.0179938	0.0594139
																				M8	HEMA-LP	17.3611	0.480431
																					WM793	8.7888	3.50727			TEST.F	0.0368365	0.903973	0.0444885
																					WM266-4	11.346	0.52901			TEST.T	0.0137595	0.000136569	0.279852
		sample	average %	SD																M9	HEMA-LP	11.2862	0.257653
		HEMA-LP	65.2833	2.95481																	WM793	6.95621	2.79852			TEST.F	0.0168104	0.274692	0.101096
		WM793	44.2816	13.6461																	WM266-4	10.539	0.64572			TEST.T	0.114383	0.172748	0.150953
		WM266-4	52.2084	1.09052																M9Glc1	HEMA-LP	1.96674	0.626022
																					WM793	0.512315	0.529155			TEST.F	0.833461	0.962174	0.870471
																					WM266-4	2.1488	0.602774			TEST.T	0.0385508	0.7351	0.0248176
		STATISTICS
		HEMA vs WM793	HEMA vs WM266-4	WM793 vs WM266-4
	TEST.F	0.104121	0.208345	0.0126917
	TEST.T	0.108004	0.0118932	0.372648
	* p< 0,05
																	* p< 0,05
																	** p< 0,01
																	HEMA-LP; normal melanocytes
																	WM793; primary melanoma
																	WM266-4; metastatic melanoma
