## Supplementary material for "Type 1 LacNAc and LacdiNAc on *N*-glycans as molecular biomarkers of human melanoma cells": Supplementary Data 7.xlsx

### Sheet: Supplementary Data 7
			Supplementary data 7
			Supplementary data 7. Relative percentage abundance of fucosylated structures detected by MALDI-TOF MS after EEA derivatization of sialic acids. Presented data are extracted from the Supplementary Data 2 (Section A). HEMA-LP: normal melanocytes; WM793: primary melanoma cell line; WM266-4: metastatic melanoma cell line; SD: standard deviation (n=3).
			HEMA-LP					WM793					WM266-4								sample	average %	SD
			spec N1	spec N3	spec N5	average %	SD	spec N7	spec N9	spec N11	average %	SD	spec N13	spec N15	spec N17	average %	SD			fucosylated structures	HEMA-LP	24.2935	1.17685
			% peak	% peak	% peak			% peak	% peak	% peak			% peak	% peak	% peak						WM793	19.8524	7.23505
	fucosylated	H3N2F1	2.40003	0	0.685744	1.02859	1.2362	0.774662	1.92415	3.65581	2.11821	1.45034	1.02907	1.18177	0	0.736947	0.642765				WM266-4	20.285	5.1355
		H4N3F1S(3)1	1.00992	0	0.577849	0.529255	0.506708	0	0	0	0	0	0	0	0	0	0			mixed structure	HEMA-LP	2.32877	0.263559
		H5N3S(3)1	1.26863	0.897025	0.839696	1.00178	0.232865	0	0	0	0	0	0	0	0	0	0				WM793	2.49914	0.96566
		H5N4F1	0.797138	0.640658	0.974477	0.804091	0.167018	0	0	1.04012	0.346708	0.600515	1.10538	0.945411	0.687893	0.912895	0.210635				WM266-4	2.12377	0.422327
		H5N3F1S(6)1	0	0	0	0	0	0	0	0.898293	0.299431	0.51863	0	0	0	0	0
		H5N4F1S(3)1	3.95691	4.6118	4.63782	4.40218	0.38583	2.34195	2.43737	2.28688	2.3554	0.076144	1.68416	2.51526	1.91673	2.03872	0.428766
		H5N4F1S(6)1	1.86969	3.20428	2.72228	2.59875	0.675816	2.60026	3.2767	3.40054	3.0925	0.430766	2.55425	3.38305	2.05183	2.66304	0.672249
		H5N4F1S(3)2	5.9692	3.93902	4.34883	4.75235	1.07356	1.59196	4.27629	3.23112	3.03312	1.35308	1.65516	2.68644	1.17353	1.83838	0.772917
		H5N4F1S(3,6)2	4.19298	4.54955	3.73406	4.15886	0.408817	2.11633	5.46962	5.2149	4.26695	1.86684	4.22	5.80113	3.53402	4.51838	1.16264
		H5N4F1S(6)2	0	0	0	0	0	0	0	0.550647	0.183549	0.317916	0.972633	1.15688	0	0.709836	0.6216
		H6N5F1S(3)1	0.355566	1.13885	1.12781	0.874077	0.449078	0.635989	0	0.722474	0.452821	0.394531	1.06039	0.751965	0.766053	0.859471	0.174148
		H6N5F1S(6)1	0	0	0	0	0	0	0	0.608677	0.202892	0.35142	0.499392	0.718743	0.740543	0.652893	0.133381
		H6N5F1S(3)2	1.20044	1.21952	1.70578	1.37525	0.286411	0.832981	1.09931	1.14762	1.02664	0.169444	1.25207	1.13627	0.937846	1.10873	0.158913
		H6N5F1S(3,6)2	0	0.743934	1.21531	0.653082	0.612729	0.822333	1.91467	1.20977	1.31559	0.553803	1.63267	2.01798	1.63615	1.76227	0.22146
		H7N6F1S(3)1	0	0.396247	0.14138	0.179209	0.200814	0	0	0	0	0	0	0	0	0	0
		H6N5F1S(3)3	1.03841	0.64596	1.07948	0.921285	0.239321	0	0.857326	0.555851	0.471059	0.434907	0.53363	0.591085	0.398978	0.507898	0.0986048
		H6N5F1S(3,3,6)3	0.575858	0.58715	0.813555	0.658854	0.134093	0	1.02146	0.633442	0.551632	0.515618	0.795095	1.70245	0.877986	1.12518	0.501645
		H7N5F2S(6)2	0	0.409712	0.657897	0.35587	0.332237	0	0	0.155967	0.051989	0.0900476	0.36298	0.322939	0.256488	0.314136	0.0537892
		H7N6F1S(3,6)2	0	0	0	0	0	0	0	0.251709	0.083903	0.145324	0.302123	0.466764	0.513122	0.427336	0.110887
		H5N7F2S(3,6)2	0	0	0	0	0	0	0	0	0	0	0	0.326659	0	0.108886	0.188596
		SUM	24.6348	22.9837	25.262	24.2935	1.17685	11.7165	22.2769	25.5638	19.8524	7.23505	19.659	25.7048	15.4912	20.285	5.1355
																				HEMA-LP; normal melanocytes
	mixed	H5N4S(3)2	1.9806	2.06689	2.32544	2.12431	0.17945	0	0.941237	0.975297	0.638845	0.553518	0.480702	0.605702	0.595744	0.560716	0.0694729			WM793; primary melanoma
		H5N3F1S(6)2																		WM266-4; metastatic melanoma
		H5N4S(6)2	0.61337	0	0	0.204457	0.354129	1.76392	2.65152	1.16543	1.86029	0.747714	1.18243	1.88702	1.61972	1.56306	0.355696
		H5N5F1S(3)1
		SUM	2.59397	2.06689	2.32544	2.32877	0.263559	1.76392	3.59275	2.14073	2.49914	0.96566	1.66313	2.49272	2.21547	2.12377	0.422327
