## Supplementary material for "Type 1 LacNAc and LacdiNAc on *N*-glycans as molecular biomarkers of human melanoma cells": Supplementary Table S5.xlsx

### Sheet: Supplementary Table S5
		Supplementary Table S5
		Supplementary Table S5. Overview of N-glycomics in melanocytes and melanoma cells. The samples were analyzed using MALDI-TOF mass spectrometry according to protocol 3, which detected glycan compositions after ABS digested. HEMA-LP: normal melanocytes; WM793: primary melanoma cell line; WM266-4: metastatic melanoma cell line.
		theor. m/z [M+Na]+ 2-AB	Observed	Composition	Structure*	Samples
						HEMA-LP(2)	WM793(1)	WM266-4(1)
	Gal	875.45	875.33	H1N2F1		X	X	X
	GlcNAc	891.26	891.33	H2N2			X	X
	Hex	1037.69	1037.69	H2N2F1		X	X	X
	Fuc	1053.7	1053.38	H3N2		X	X	X
	Sia	1199.44	1199.8	H3N2F1		X	X	X
		1215.81	1215.81	H4N2		X	X	X
		1256.46	1256.85	H3N3		X	X	X
		1361.49	1361.88	H4N2F1		X		X
		1377.56	1377.93	H5N2		X	X	X
		1402.52	1402.98	H3N3F1		X	X	X
		1418.51	1418.98	H4N3		X	X	X
		1523.54	1523.02	H5N2F1		X
		1539.54	1540.05	H6N2		X	X	X
		1564.57	1565.09	H4N2F1		X	X	X
		1581.09	1580.57	H5N3		X	X	X
		1622.15	1621.59	H4N4		X	X
		1701.59	1702.18	H7N2		X	X	X
		1727.23	1726.62	H5N3F1		X	X	X
		1743.22	1742.62	H6N3		X	X	X
		1767.65	1768.2	H4N4F1		X	X	X
		1783.65	1784.2	H5N4		X	X	X
		1808.27	1808.68	H3N5F1		X	X	X
		1863.65	1864.27	H8N2		X	X	X
		1929.7	1930.35	H5N4F1		X	X	X
		1971.4	1970.73	H4N5F1			X
		1987.42	1986.79	H5N5			X
		2025.7	2026.32	H9N2		X	X	X
		2132.78	2133.53	H5N5F1		X		X
		2148.78	2149.48	H6N5		X	X	X
		2187.75	2188.52	H10N2		X		X
		2261.5	2261.67	H4N5F1S1		X	X	X
		2294.84	2295.61	H6N5F1		X	X	X
		2407.7	2047.77	H4N5F2S1		X		X
		2513.91	2514.76	H7N6		X	X	X
		2659.97	2660.86	H7N4F1		X	X	X
		3025.1	3026.13	H8N7F1		X	X	X
		3390.23	3391.35	H9N8F1		X	X	X
		3755.36	3756.59	H10N9F1		X
		* Example sugar structure
