## Supplementary material for "Type 1 LacNAc and LacdiNAc on *N*-glycans as molecular biomarkers of human melanoma cells": Supplementary Table S7.xlsx

### Sheet: Supplementary Table S7
				Supplementary Table S7
				Supplementary Table S7. Relative percentage abundance of sialic linkage-isomers per structure detected by MALDI-TOF MS after EEA derivatization of sialic acids. S(3) = α2-3 linked sialic acid, S(6) = α2-6 linked sialic acid. Presented data are extracted from the Supplementary Table S2 (section A). HEMA-LP: normal melanocytes; WM793: primary melanoma cell line; WM266-4: metastatic melanoma cell li…
				HEMA-LP					WM793					WM266-4									sample	average %	SD				HEMA vs WM793	HEMA vs WM266-4	WM793 vs WM266-4
				spec N1	spec N3	spec N5	average %	SD	spec N7	spec N9	spec N11	average %	SD	spec N13	spec N15	spec N17	average %	SD				mono α2-3-SA per structure	HEMA-LP	17.3903	1.44272
				% peak	% peak	% peak			% peak	% peak	% peak			% peak	% peak	% peak							WM793	11.1587	1.30068			TEST.F	0.896728	0.384703	0.453232
	only α2-3-SA per structure		H4N3F1S(3)1	1.00149	0	0.577849																	WM266-4	8.98547	0.704075			TEST.T	0.00529773	0.00323121	0.0821622
			H5N3S(3)1	1.25805	0.897025	0.839696																only α2-6-SA per structure	HEMA-LP	4.01791	1.39533
			H6N3S(3)1	0.503715	0.561109	0.618026																	WM793	9.32573	1.82894			TEST.F	0.735809	0.86321	0.613005
			H5N4S(3)1	1.26248	2.75437	3.03738			1.14925	1.64999	0.911643			1.12587	0.759195	1.11665							WM266-4	8.81265	1.21589			TEST.T	0.0184616	0.0114028	0.709358
			H5N4F1S(3)1	3.92391	4.6118	4.63782			2.32125	2.43737	2.28688			1.68416	2.51526	1.91673						mixed (1:1) sialylation per structure	HEMA-LP	6.58401	0.97352
			H6N5S(3)1						2.05313	0	0.421629												WM793	16.1445	4.70509			TEST.F	0.0821064	0.806575	0.11914
			H6N5F1S(3)1	0.3526	1.13885	1.12781			0.630367	0	0.722474			1.06039	0.751965	0.766053							WM266-4	14.7501	1.18419			TEST.T	0.0665805	0.000910436	0.663029
			H7N6F1S(3)1	0	0.396247	0.14138																mixed (2 x α2-3-SA :1 x α2-6-SA) sialylation per structure	HEMA-LP	0.762548	0.317837
			H5N4F1S(3)2	5.91942	3.93902	4.34883			1.57789	4.27629	3.23112			1.65516	2.68644	1.17353							WM793	7.32578	4.57892			TEST.F	0.00959017	0.100219	0.167382
			H6N5S(3)2	0	0.50501	0.625683			2.81889	1.5273	0.381212			1.48414	0.84365	1.38567							WM266-4	6.71499	1.38383			TEST.T	0.0684537	0.0139459	0.842648
			H6N5F1S(3)2	1.19043	1.21952	1.70578			0.825618	1.09931	1.14762			1.25207	1.13627	0.937846						mixed (1 x α2-3-SA :2 x α2-6-SA) sialylation per structure	HEMA-LP	0.0434727	0.075297
			H7N6S(3)2						0.593576	0	0			0	0.481203	0.700478							WM793	6.51254	5.16217			TEST.F	0.000425429	0.00331431	0.227227
			H6N5S(3)3	0	0	0.311668			0	0	0			0	0	0							WM266-4	4.56562	1.84814			TEST.T	0.095776	0.0954431	0.108443
			H6N5F1S(3)3	1.03841	0.64596	1.07948			0	0.857326	0.555851			0.53363	0.591085	0.398978						others	HEMA-LP	2.32156	0.25275
			SUM	16.4505	16.6689	19.0514	17.3903	1.44272	11.97	11.8476	9.65843	11.1587	1.30068	8.79543	9.76506	8.39593	8.98547	0.704075					WM793	2.49394	0.971619			TEST.F	0.12676	0.527426	0.317818
																							WM266-4	2.12377	0.422327			TEST.T	0.791217	0.532667	0.591636
	only α2-6-SA per structure		H5N3F1S(6)1						0	0	0.898293											total sialylation	HEMA-LP	31.1198	3.4319
			H6N3S(6)1						0	0	1.12003			0.490649	0.588875	0							WM793	52.9612	15.1256			TEST.F	0.0979199	0.486374	0.032546
			H5N4S(6)1	0.556675	1.30633	1.34246			2.46309	1.99421	1.40281			1.61642	1.32697	1.19308							WM266-4	45.9526	1.94541			TEST.T	0.123213	0.00622777	0.470598
			H5N4F1S(6)1	1.8541	3.20428	2.72228			2.57727	3.2767	3.40054			2.55425	3.38305	2.05183
			H6N5S(6)1						2.80067	0	0.561397			1.08112	0.641087	1.30581						* p< 0,05
			H6N5F1S(6)1						0	0	0.608677			0.499392	0.718743	0.740543						** p< 0,01
			H5N4F1S(6)2						0	0	0.550647			0.972633	1.15688	0						*** p< 0,001
			H6N5S(6)2						3.34587	2.25992	0.561111			1.57122	0.907797	1.91634
			H5N6S(6)2											0	0.778847	0						HEMA-LP; normal melanocytes
			H7N5F2S(6)2	0	0.409712	0.657897			0	0	0.155967			0.36298	0.322939	0.256488						WM793; primary melanoma
			SUM	2.41077	4.92033	4.72264	4.01791	1.39533	11.1869	7.53082	9.25948	9.32573	1.82894	9.14867	9.82519	7.46408	8.81265	1.21589
	mixed (1:1) sialylation per structure		H5N4S(3,6)2	1.32325	1.6742	1.44372			4.03924	6.0693	2.11194			3.39072	2.94118	3.40939
			H6N5S(3,6)2	0	0.356652	0.553336			10.9878	6.23408	2.01775			4.6245	2.41399	7.01975
			H6N5F1S(3,6)2	0	0.743934	1.21531			0.815064	1.91467	1.20977			1.63267	2.01798	1.63615
			H5N4F1S(3,6)2	4.15801	4.54955	3.73406			2.09762	5.46962	5.2149			4.22	5.80113	3.53402
			H7N6F1S(3,6)2						0	0	0.251709			0.302123	0.466764	0.513122
			H5N7F2S(3,6)2											0	0.326659	0
			SUM	5.48126	7.32434	6.94643	6.58401	0.97352	17.9398	19.6877	10.8061	16.1445	4.70509	14.17	13.9677	16.1124	14.7501	1.18419
	mixed (2 x α2-3-SA :1 x α2-6-SA) sialylation per structure		H6N5S(3,3,6)3	0	0	0.315882			5.99792	11.4004	2.9241			5.906	3.63571	7.22772
			H6N5F1S(3,3,6)3	0.571056	0.58715	0.813555			0	1.02146	0.633442			0.795095	1.70245	0.877986
			SUM	0.571056	0.58715	1.12944	0.762548	0.317837	5.99792	12.4219	3.55754	7.32578	4.57892	6.70109	5.33816	8.10571	6.71499	1.38383
	mixed (1 x α2-3-SA :2 x α2-6-SA) sialylation per structure		H6N5S(3,6,6)3	0	0	0.130418			6.44288	11.7092	1.38555			5.87029	2.45075	5.37582
			SUM	0	0	0.130418	0.0434727	0.075297	6.44288	11.7092	1.38555	6.51254	5.16217	5.87029	2.45075	5.37582	4.56562	1.84814
	others		H5N4S(6)2	0.608255	0	0			1.74833	2.65152	1.16543			1.18243	1.88702	1.61972
			H5N5F1S(3)1
			H5N4S(3)2	1.96409	2.06689	2.32544			0	0.941237	0.975297			0.480702	0.605702	0.595744
			H5N3F1S(6)2
			SUM	2.57234	2.06689	2.32544	2.32156	0.25275	1.74833	3.59275	2.14073	2.49394	0.971619	1.66313	2.49272	2.21547	2.12377	0.422327
			SUM	27.4859	31.5676	34.3058	31.1198	3.4319	55.2858	66.7899	36.8078	52.9612	15.1256	46.3486	43.8396	47.6694	45.9526	1.94541
	TOTAL						31.1198					52.9612					45.9526
