## Supplementary material for "Type 1 LacNAc and LacdiNAc on *N*-glycans as molecular biomarkers of human melanoma cells": Supplementary Table S8-S10.xlsx

### Sheet: Supplementary Table S8
			Supplementary Table S8
			Supplementary Table S8. Detection of Lewis X/A epitopes and the Galβ1-3Galβ1-3GlcNAc- motif (G1-G1) in N-glycans released from melanocytes using HILIC HPLC (Protocol 1). The structure abbreviations used are the same as in Table 2. SD: standard deviation (from n=2 to n=14)
			HEMA-LP (2) digestion array 1						HEMA-LP (2) digestion array 2																HEMA-LP (1) digestion array 3
			ABS+SPG+BKF+JBH+JBM		(ABS+SPG+BKF+JBH+JBM)+XMG		(ABS+SPG+BKF+JBH+JBM)+RGF+XMG		ABS+SPG+BKF+JBH+JBM		(ABS+SPG+BKF+JBH+JBM)+BTG		(ABS+SPG+BKF+JBH+JBM)+RGF		((ABS+SPG+BKF+JBH+JBM)+RGF)+SPG		((ABS+SPG+BKF+JBH+JBM)+RGF)+BTG		((ABS+SPG+BKF+JBH+JBM)+RGF)+BTG+JBH		((ABS+SPG+BKF+JBH+JBM)+RGF)+BTG+JBH+JBM		((ABS+SPG+BKF+JBH+JBM)+RGF)+BTG+GCG		(ABS+BTG+BKF+JBH)+JBM		((ABS+BTG+BKF+JBH)+JBM)+RGF		((ABS+BTG+BKF+JBH)+JBM)+RGF+GCG
	Average GU	SD	Area%	Structure	Area%	Structure	Area%	Structure	Area%	Structure	Area%	Structure	Area%	Structure	Area%	Structure	Area%	Structure	Area%	Structure	Area%	Structure	Area%	Structure	Area%	Structure	Area%	Structure	Area%	Structure
	2.65638	0.0277273	93.7919	M1	93.7919		93.7919	M1	92.7995	M1	92.7995	M1	92.7995	M1	92.7995	M1	92.7995	M1	92.7995	M1	98.5694	M1	92.7995	M1	99.1235	M1	99.1235	M1	99.1235	M1
	3.46633																		0.525907	M2[3]
	3.55912																		5.34673	M2[6]
	4.0603	0.0263307			4.744	M2A1[6] M2A1[3]	4.25461	M2A1[6]			5.35378	M2A1[6]			0.116868	M2A1[6]	5.52203	M2A1[6]	0.274036	M2A1[6] incomplete	0.485608	M2A1[6] incomplete	5.52203	M2A1[6]
	4.12278	0.0150827					0.544112	M2A1[3]			0.525907	M2A1[3]					0.525907	M2A1[3]					0.525907	M2A1[3]
	4.39498																		0.108808	M3
	4.57686	0.0199853					0.108417	M2A2									0.0987336	M2A2					0.0987336	M2A2
	4.83258	0.0400536	4.71158	M2A1[6]G1 M2A1[3]G1					5.31046	M2A1[6]G1 M2A1[3]G1			5.36184	M2A1[6]G1 M2A1[3]G1	5.36184	M2A1[6]G1 M2A1[3]G1											0.245814	M2A1[6]G1 M2A1[3]G1	0.245814	M2A1[6]G1 M2A1[3]G1
	5.02542	0.0279299					0.0445827	M2A1[6]G(4)1					0.116868	M2A1[6]G(4)1													0.0977212	M2A1[6]G(4)1	0.0977212	M2A1[6]G(4)1
	5.45342	0.00792373									0.108808	A2					0.108808	A2					0.108808	A2
	5.58221	0.0186411	0.0445827	M2A1[6]F(3)1G(4)1	0.0445827	M2A1[6]F(3)1G(4)1			0.116868	M2A1[6]F(3)1G(4)1	0.116868	M2A1[6]F(3)1G(4)1													0.210554	M2A1[6]F(3)1G(4)1 M2A1[6]F(4)1G1
	5.63434	0.0229812	0.0324238	M2A1[6]G1-G1					0.569229	M2A1[6]G1-G1			0.569229	M2A1[6]G1-G1	0.569229	M2A1[6]G1-G1
	5.70589	0.031804	0.0547151	M2A1[3]F(4)1G1	0.0547151	M2A1[3]F(4)1G1			0.0513818	M2A1[3]F(4)1G1	0.0513818	M2A1[3]F(4)1G1													0.132981	M2A1[3]F(4)1G1
	5.94427	0.0164933	1.15712	M4Glc1	1.26554	M4Glc1 M2A2F(4)1G1	1.15712	M4Glc1	0.855355	M4Glc1	0.954089	M4Glc1 M2A2F(4)1G1	0.855355	M4Glc1	0.855355	M4Glc1	0.855355	M4Glc1	0.855355	M4Glc1	0.945022	M4Glc1	0.855355	M4Glc1	0.256896	M4Glc1	0.256896	M4Glc1	0.256896	M4Glc1
	6.05363	0.00396687											0.0987336	M2A2G2	0.0987336	M2A2G2
	6.31887	0.00697897							0.108808	A2G1 incomplete			0.108808	A2G1 incomplete	0.108808	A2G1 incomplete
	6.82917	0.0182687	0.0992978	M5Glc1 incomplete	0.0992978	M5Glc1 incomplete	0.0992978	M5Glc1 incomplete	0.0896662	M5Glc1 (incomplete)	0.0896662	M5Glc1 (incomplete)	0.0896662	M5Glc1 (incomplete)	0.0896662	M5Glc1 (incomplete)	0.0896662	M5Glc1 (incomplete)	0.0896662	M5Glc1 (incomplete)			0.0896662	M5Glc1 (incomplete)	0.276037	M5Glc1 incomplete	0.276037	M5Glc1 incomplete	0.276037	M5Glc1 incomplete
	6.89604	0.0424759	0.108417	M2A2F(4)1G2					0.0987336	M2A2F(4)1G2
			100		100		100		100		100				100		100		100		100		100		100		100		100

### Sheet: Supplementary Table S9
			Supplementary Table S9
			Supplementary Table S9. Detection of Lewis X/A epitopes, the Galβ1-3Galβ1-3GlcNAc- motif (G1-G1), and α-linked galactose in N-glycans released from primary WM793 melanoma cells using HILIC HPLC (Protocol 1). The structure abbreviations used are the same as in Table 2. SD: standard deviation (from n=4 to n=14)
			WM793 (2) digestion array 1						WM793 (2) digestion array 2																WM793 (1) digestion array 3
			ABS+SPG+BKF+JBH+JBM		(ABS+SPG+BKF+JBH+JBM)+XMG		(ABS+SPG+BKF+JBH+JBM)+RGF+XMG		ABS+SPG+BKF+JBH+JBM		(ABS+SPG+BKF+JBH+JBM) +BTG		(ABS+SPG+BKF+JBH+JBM) +RGF		((ABS+SPG+BKF+JBH+JBM) +RGF)+SPG		((ABS+SPG+BKF+JBH+JBM)+RGF)+BTG		((ABS+SPG+BKF+JBH+JBM) +RGF)+BTG+JBH		((ABS+SPG+BKF+JBH+JBM) +RGF)+BTG+JBH+JBM		((ABS+SPG+BKF+JBH+JBM) +RGF)+BTG+GCG		ABS+BTG+BKF+JBH+JBM		ABS+BTG+BKF+JBH+JBM +GCG		ABS+BTG+BKF+JBH+JBM +XSF
	Average GU	SD	Area%	Structure	Area%	Structure	Area%	Structure	Area%	Structure	Area%	Structure	Area%	Structure	Area%	Structure	Area%	Structure	Area%	Structure	Area%	Structure	Area%	Structure	Area%	Structure	Area%	Structure	Area%	Structure
	2.64401	0.0151524	80.9005	M1	80.9005	M1	80.9005	M1	80.6307	M1	80.6307	M1	80.6307	M1	80.6307	M1	80.6307	M1	80.6307	M1	99.8637	M1	80.6307	M1	98.0269	M1	98.3132	M1	98.3953	M1
	3.45653																		1.09528	M2[3]
	3.54576																		17.769	M2[6]
	4.06452	0.00683376			18.5125	M2A1[6] M2A1[3]	17.3806	M2A1[6]			17.6367	M2A1[6]					17.6667	M2A1[6]					17.6667	M2A1[6]
	4.12582	0.00204131					1.16704	M2A1[3]			0.901876	M2A1[3]					0.970018	M2A1[3]					1.0111	M2A1[3]
	4.39016																		0.368767	M3
	4.57864	0.00663882			0.181785	M2A2	0.282219	M2A2			0.166346	M2A2					0.227473	M2A2					0.227473	M2A2
	4.8475	0.0103928	18.3829	M2A1[6]G1 M2A1[3]G1					18.3321	M2A1[6]G1 M2A1[3]G1 M3B (incomplete)			18.4303	M2A1[6]G1 M2A1[3]G1 M3B (incomplete)	18.4303	M2A1[6]G1 M2A1[3]G1 M3B (incomplete)
	4.93269	0.00165956									0.184384	M3B (incomplete)					0.184384	M3B (incomplete)					0.184384	M3B (incomplete)
	5.33714	0.00914886							0.047098	A1B (incomplete)	0.106221	A1B (incomplete) A2	0.047098	A1B (incomplete)	0.047098	A1B (incomplete)	0.106221	A1B (incomplete) A2					0.106221	A1B (incomplete) A2	0.148157	A1B (incomplete)	0.148157	A1B (incomplete)	0.148157	A1B (incomplete)
	5.45283	0.0186463			0.114495	A2 A2 iso	0.114495	A2 A2 iso			0.0781626	A2 iso					0.0781626	A2 iso					0.0781626	A2 iso
	5.45705														0.0491021	M2A2[6]G1
	5.57955						0.0321388	M2A2[3]G(4)1																	0.0780828	M2A1[6]F(4)1G1	0.0780828	M2A1[6]F(4)1G1
	5.64983	0.0232472	0.0934035	M2A1[6]G1-G1					0.137286	M2A1[6]G1-G1			0.137286	M2A1[6]G1-G1	0.137286	M2A1[6]G1-G1
	5.68045	0.0118009	0.0677929	M2A1[3]F(4)1G1	0.0677929	M2A1[3]F(4)1G1			0.0982043	M2A1[3]F(4)1G1	0.0982043	M2A1[3]F(4)1G1	0												0.290308	M2A1[3]F(4)1G1 M2A1[3]F(3)1G(4)1	0.290308	M2A1[3]F(4)1G1 M2A1[3]F(3)1G(4)1
	5.72778	0.00828929	0.0783384	M2A1[3]G1-G1 M2A1[3]G(4)1-Ga1	0.0421822	M2A1[3]G(4)1-Ga1	0.0421822	M2A1[3]G(4)1-Ga1	0.294613	M2A1[3]G1-G1 M2A1[3]G(4)1-Ga1	0.0410855	M2A1[3]G(4)1-Ga1	0.294613	M2A1[3]G1-G1 M2A1[3]G(4)1-Ga1	0.294613	M2A1[3]G1-G1 M2A1[3]G(4)1-Ga1	0.0410855	M2A1[3]G(4)1-Ga1	0.0410855	M2A1[3]G(4)1-Ga1	0.0410855	M2A1[3]G(4)1-Ga1			0.286303	M2A1[3]G(4)1-Ga1			0.286303	M2A1[3]G(4)1-Ga1
	5.9527	0.00759006	0.0803471	M4Glc1	0.180781	M4Glc1 M2A2[6]F(4)1G1 M2A2[3]F(3)1G(4)1	0.0803471	M4Glc1	0.0571188	M4Glc1	0.118246	M4Glc1 M2A2[6]F(4)1G1 M2A2[3]F(3)1G(4)1	0.0571188	M4Glc1	0.0571188	M4Glc1	0.0571188	M4Glc1	0.0571188	M4Glc1	0.0741542	M4Glc1	0.0571188	M4Glc1	0.618656	M4Glc1	0.618656	M4Glc1	0.618656	M4Glc1
	6.08107	0.00859392	0.181785	M2A2G2					0.166346	M2A2G2			0.227473	M2A2G2 M2A2G(4)1G1	0.178371	M2A2G2
	6.84275	0.00833172							0.0380792	M5Glc1 (incomplete)	0.0380792	M5Glc1 (incomplete)	0.0380792	M5Glc1 (incomplete)	0.0380792	M5Glc1 (incomplete)	0.0380792	M5Glc1 (incomplete)	0.0380792	M5Glc1 (incomplete)	0.0210438	M5Glc1 (incomplete)	0.0380792	M5Glc1 (incomplete)	0.551585	M5Glc1 (incomplete)	0.551585	M5Glc1 (incomplete)	0.551585	M5Glc1 (incomplete)
	6.91828	0.0346177	0.0753254	M2A2[6]F(4)1G2 A2G2					0.071148	M2A2[6]F(4)1G2 A2G2			0.059123	A2G2	0.059123	A2G2
	6.98799	0.0387041	0.139603	M2A2[3]F(3)1G(4)1G1 A2G2 iso					0.127265	M2A2[3]F(3)1G(4)1G1 A2G2 iso			0.0781626	A2G2 iso	0.0781626	A2G2 iso											100		100
			100	0	100		99.9995		100		100		100		100		100		100		100		100		100

### Sheet: Supplementary Table S10
			Supplementary Table S10
			Supplementary Table S10. Detection of Lewis X/A epitopes, the Galβ1-3Galβ1-3GlcNAc- motif (G1-G1), and α-linked galactose in N-glycans released from metastatic WM266-4 melanoma cells using HILIC HPLC (Protocol 1). The structure abbreviations used are the same as in Table 2. SD: standard deviation (from n=4 to n=14)
			WM266-4 (1) digestion array 1						WM266-4 (1) digestion array 2																WM266-4 (1) digestion array 3
			ABS+SPG+BKF+JBH+JBM		(ABS+SPG+BKF+JBH+JBM)+XMG		(ABS+SPG+BKF+JBH+JBM)+XMG+RGF		ABS+SPG+BKF+JBH+JBM		(ABS+SPG+BKF+JBH+JBM) +BTG		(ABS+SPG+BKF+JBH+JBM)+RGF		((ABS+SPG+BKF+JBH+JBM)+RGF)+SPG		((ABS+SPG+BKF+JBH+JBM)+RGF)+BTG		((ABS+SPG+BKF+JBH+JBM)+RGF)+BTG+JBH		((ABS+SPG+BKF+JBH+JBM)+RGF)+BTG+JBH+JBM		((ABS+SPG+BKF+JBH+JBM)+RGF)+BTG+GCG		(ABS+BTG+BKF+JBH)+JBM		((ABS+BTG+BKF+JBH)+JBM)+RGF		(((ABS+BTG+BKF+JBH)+JBM)+RGF)+GCG
	Average GU	SD	Area%	Structure	Area%	Structure	Area%	Structure	Area%	Structure	Area%	Structure	Area%	Structure	Area%	Structure	Area%	Structure	Area%	Structure	Area%	Structure	Area%	Structure	Area%	Structure	Area%	Structure	Area%	Structure
	2.64677	0.0081532	77.1845	M1	77.1845	M1	77.1845	M1	77.8524	M1	77.8524	M1	77.8524	M1	77.8524	M1	77.8524	M1	77.8524	M1	99.1971	M1	77.8524	M1	98.9524	M1	98.9524	M1	98.9524	M1
	3.44823																		3.28395	M2[3]
	3.54192																		17.4535	M2[6]
	4.06406	0.00751053			19.9948	M2A1[6] M2A1[3]	16.9794	M2A1[6]			17.0129	M2A1[6]			0.0742703	M2A1[6]	17.0772	M2A1[6]					17.0772	M2A1[6]
	4.12345	0.0086932					3.09071	M2A1[3]			2.81023	M2A1[3]					2.89253	M2A1[3]					2.93267	M2A1[3]
	4.37963																		0.60721	M3
	4.57357	0.00814662			0.564138	M2A2	0.704671	M2A2			0.423542	M2A2					0.767795	M2A2					0.767795	M2A2
	4.85663	0.0301829	19.9496	M2A1[6]G1 M2A1[3]G1 M3B (incomplete)					19.7168	M2A1[6]G1 M2A1[3]G1 M3B (incomplete)	0.05219	M3B (incomplete)	19.789	M2A1[6]G1 M2A1[3]G1 M3B (incomplete)	19.789	M2A1[6]G1 M2A1[3]G1 M3B (incomplete)											0.114063	M2A1[6]G1 M2A1[3]G1	0.114063	M2A1[6]G1 M2A1[3]G1
	4.91766	0.00783958			0.0803044	M3B (incomplete)	0.0803044	M3B (incomplete)									0.05219	M3B (incomplete)					0.05219	M3B (incomplete)
	5.01775	0.0394475					0.0451712	M2A1[6]G(4)1					0.0742703	M2A1[6]G(4)1													0.0410226	M2A1[6]G(4)1	0.114063	M2A1[6]G(4)1 M2A1[3]G(4)1
	5.43891	0.0112415			0.656488	A2	0.656488	A2			0.461681	A2					0.416516	A2					0.416516	A2
	5.57849	0.022254	0.0451712	M2A1[6]F(3)1G(4)1	0.485841	A2 iso M2A1[6]F(3)1G(4)1	0.44067	A2 iso	0.0742703	M2A1[6]F(3)1G(4)1	0.16761	A2 iso M2A1[6]F(3)1G(4)1					0.138504	A2 iso					0.138504	A2 iso	0.0540297	M2A1[6]F(3)1G(4)1 M2A1[6]F(4)1G1
	5.60344	0.0170025	0.0471788	M2A1[6]G1-G1					0.0822996	M2A1[6]G1-G1			0.0822996	M2A1[6]G1-G1	0.0822996	M2A1[6]G1-G1
	5.66382	0.0230985	0.0752853	M2A1[3]F(4)1G1	0.0752853	M2A1[3]F(4)1G1			0.072263	M2A1[3]F(4)1G1	0.072263	M2A1[3]F(4)1G1													0.101056	M2A1[3]F(4)1G1
	5.70994	0.0205309	0.127483	M2A1[3]G1-G1 M2A1[3]G(4)1-Ga1	0.0491864	M2A1[3]G(4)1-Ga1	0.0491864	M2A1[3]G(4)1-Ga1	0.116424	M2A1[3]G1-G1 M2A1[3]G(4)1-Ga1	0.0401461	M2A1[3]G(4)1-Ga1	0.116424	M2A1[3]G1-G1 M2A1[3]G(4)1-Ga1	0.116424	M2A1[3]G1-G1 M2A1[3]G(4)1-Ga1	0.0401461	M2A1[3]G(4)1-Ga1	0.0401461	M2A1[3]G(4)1-Ga1	0.0401461	M2A1[3]G(4)1-Ga1			0.0730402	M2A1[3]G(4)1-Ga1	0.0730402	M2A1[3]G(4)1-Ga1
	5.93867	0.0156223	0.702663	M4Glc1	0.843196	M4Glc1 M2A2F(4)1G1	0.702663	M4Glc1	0.705568	M4Glc1	1.04982	M4Glc1 M2A2F(4)1G1	1.04982	M4Glc1 M2A2G2 iso	1.04982	M4Glc1 M2A2G2 iso	0.705568	M4Glc1	0.705568	M4Glc1	0.705568	M4Glc1	0.705568	M4Glc1	0.671369	M4Glc1	0.671369	M4Glc1	0.671369	M4Glc1
	6.0509	0.00777241	0.564138	M2A2G2					0.423542	M2A2G2			0.423542	M2A2G2	0.423542	M2A2G2
	6.82437	0.015993	0.0662511	M5Glc1 (incomplete)	0.0662511	M5Glc1 (incomplete)	0.0662511	M5Glc1 (incomplete)	0.0572082	M5Glc1 (incomplete)	0.0572082	M5Glc1 (incomplete)	0.0572082	M5Glc1 (incomplete)	0.0572082	M5Glc1 (incomplete)	0.0572082	M5Glc1 (incomplete)	0.0572082	M5Glc1 (incomplete)	0.0572082	M5Glc1 (incomplete)	0.0572082	M5Glc1 (incomplete)	0.148081	M5Glc1 incomplete	0.148081	M5Glc1 incomplete	0.148081	M5Glc1 incomplete
	6.95871	0.00819281	1.23769	M2A2F(4)1G2 A2G2					0.899273	M2A2F(4)1G2 A2G2			0.55502	A2G2	0.55502	A2G2
			100		100		100		100		100		100		100		100		100		100		100		100		100		100
